# Evolutionarily conserved transcriptional landscape of the heart defining the chamber specific physiology

**DOI:** 10.1101/2021.01.22.427752

**Authors:** Shrey Gandhi, Anika Witten, Federica deMajo, Martijn Gilbers, Jos Maessen, Ulrich Schotten, Leon J. de Windt, Monika Stoll

## Abstract

Cardiovascular disease (CVD) remains the leading cause of death worldwide. A deeper characterization of the regional transcription patterns within different heart chambers may aid to improve our understanding of the molecular mechanisms involved in the function of the heart as well as our ability to develop novel therapeutic strategies. Here, we determined differentially expressed protein coding, long non-coding (lncRNA) and circular RNA (CircRNA) genes within various heart chambers across seven vertebrate species. We identified chamber specific genes, lncRNAs and pathways that are evolutionarily conserved in vertebrates. Further, we identified lncRNA homologs based on sequence, secondary structure, synteny and expressional conservation. Interestingly, most lncRNAs were found to be syntenically conserved. Various factors affect the co-expression patterns of transcripts including (i) genomic overlap, (ii) strandedness and (iii) transcript biotype. We also provide a catalogue of CircRNAs which are abundantly expressed across vertebrate hearts. Finally, we established a repository called EvoACTG (http://evoactg.uni-muenster.de/), which provides information about the conserved expression patterns for both PC genes and non-coding RNAs (ncRNAs) in the various heart chambers, and may serve as a community resource for investigators interested in the (patho)-physiology of CVD. We believe that this study will inform researchers working in the field of cardiovascular biology to explore the conserved yet intertwined nature of both coding and non-coding cardiac transcriptome across various popular model organisms in CVD research.
