## Supplemental Table S1 for "Evolutionarily conserved transcriptional landscape of the heart defining the chamber specific physiology"

### Sheet: Supplemental_Table_S1
Supplemental_Table_S1: The seven vertebrate species and the reference genome source used in the study.
	Organism	Scientific name	Source
	Zebrafish	Danio rerio	Ensembl version 90
	African frog	Xenopus laevis	NCBI Xenopus_laevis_v2
	Chicken	Gallus gallus	Ensembl version 90
	Goat	Capra hircus	Ensembl version 92
	Human	Homo sapiens	Ensembl version 90
	Mouse	Mus musculus	Ensembl version 90
	Rabbit	Oryctolagus cuniculus	Ensembl version 90
