## Supplemental Table S2 for "Evolutionarily conserved transcriptional landscape of the heart defining the chamber specific physiology"

### Sheet: Supplemental_Table_S2
Supplemental_Table_S2: Detailed mapping and read statistics for all the sequenced samples.
	Organism	Chamber	Sample Name	Reads Sequenced	Reads after trimming	Uniquely Mapped Reads Percentage	Percentage reads mapping to multiple loci	Average Uniquely Mapped Reads Percentage	Average percentage reads mapping to multiple loci
	Chicken	Left Atrium	Chicken1LA	40449544	39288346	66.59	15.04	67.96	14.1837
			Chicken2LA	47181087	45981166	65.09	16.17
		Left Ventricle	Chicken1LV	36608209	35586571	69.16	13.52
			Chicken2LV	46684482	45376329	67.6	13.57
		Right Atrium	Chicken1RA	42254120	41124458	64.94	15.02
			Chicken2RA	37636275	36611216	69.13	13.62
		Right Ventricle	Chicken1RV	45623306	44462129	69.35	14.21
			Chicken2RV	43616973	42498412	71.82	12.32
	Frog	Left Atrium	Frog1wLA	34639061	33655004	90.49	8.76	89.7844	9.23
			Frog2wLA	44254034	43089090	90.83	8.39
			FrogB2-1LA	53164953	51250660	90.68	8.08
		Right Atrium	Frog1wRA	41663448	40594668	89.96	9.31
			Frog2wRA	39863740	38727551	89.14	8.43
			FrogB2-1RA	46130059	44623192	89.66	9.24
		Ventricle	Frog1wV	45037649	43952576	88.96	10.5
			Frog2wV	39023819	38022604	88.31	11.04
			FrogB2-1V	57809485	56046341	90.03	9.32
	Goat	Left Atrium	Goat2LA	43384266	41875086	52.67	44.39	52.5582	44.4091
			Goat3LA	46736063	45060472	52.06	45.09
			GoatB2-1LA	57657175	55822486	63.25	34.41
		Left Ventricle	Goat2LV	43898713	42469269	50.44	47.06
			Goat3LV	43006037	41452330	48.66	48.84
			GoatB2-1LV	50484189	48482834	61.34	36.49
		Right Atrium	Goat2RA	43767649	40987385	44.12	51.04
			Goat3RA	45198772	42465820	45.07	50.23
			GoatB2-1RA	92689894	77600233	25.07	65.41
		Right Ventricle	Goat2RV	44867244	43122913	48.77	48.12
			Goat3RV	42553685	40886846	49.93	47.08
			GoatB2-1RV	44315957	42794989	61.83	35.75
	Human	Left Atrium	Human1LA	44353191	42340348	86.32	12.61	89.9778	9.22889
			Human2LA	50915141	48646853	90.8	8.37
			Human3LA	52634793	50153297	89.51	9.64
		Left Ventricle	Human1LV	59894826	57205535	89.67	9.51
			Human2LV	51973302	49397466	91.05	8.22
			Human3LV	49174583	47055233	92.63	6.89
		Right Atrium	Human1RA	50880686	48635195	87.39	11.6
			Human2RA	56007290	53492959	91.22	8.1
			Human3RA	46783863	44590647	91.21	8.12
	Mouse	Left Atrium	Mouse1LA	44292706	43109922	84.4	11.54	81.0292	14.5808
			Mouse4LA	42480832	41361218	79.54	13.45
			MouseB2-2LA	59049760	57172118	84.01	13.3
		Left Ventricle	Mouse1LV	38788220	37794532	79.94	14.88
			Mouse4LV	47481734	46328958	74.65	19.35
			MouseB2-2LV	61043494	59227191	81.25	16.6
		Right Atrium	Mouse1RA	42737258	41501192	80.42	14.82
			Mouse4RA	40825955	39677244	81.44	12.78
			MouseB2-2RA	58481060	56584662	85.31	12.61
		Right Ventricle	Mouse1RV	37586192	36450283	80.84	13.94
			Mouse4RV	45755425	44320579	78.46	15.83
			MouseB2-2RV	57033652	55143208	82.09	15.87
	Rabbit	Left Atrium	Rabbit2LA	46835876	45413048	66.17	31.11	63.89	33.4188
			Rabbit3LA	46036807	44830721	63.39	33.57
		Left Ventricle	Rabbit2LV	36339143	35298913	60.57	36.98
			Rabbit3LV	37423003	36361803	59.28	38.29
		Right Atrium	Rabbit2RA	32906795	32023232	65.62	31.68
			Rabbit3RA	36070884	35052926	70.68	26.27
		Right Ventricle	Rabbit2RV	44515052	43366384	62.43	35.19
			Rabbit3RV	36884965	35891440	62.98	34.26
	Zebrafish	Atrium	Zebrafish3A	50415792	48739850	73.83	17.33	69.8689	20.1756
			Zebrafish5A	60915901	59084265	72.58	18.6
			Zebrafish6A	58546115	56687452	70.21	20.55
		Ventricle	Zebrafish3V	61754089	59965185	79.14	13.83
			Zebrafish5V	53702857	52092138	74.83	17.36
			Zebrafish6V	61600194	59675135	75.66	25.89
		Bulbus Arteriosus	Zebrafish3BA	61138730	59084934	61.57	24.83
			Zebrafish5BA	56835160	55043600	59.88	26.57
			Zebrafish6BA	54093453	52325491	61.12	16.62
