## Supplemental Table S4 for "Evolutionarily conserved transcriptional landscape of the heart defining the chamber specific physiology"

### Sheet: Supplemental_Table_S4
Supplemental_Table_S4: Tissue specificity for cardiac expressed trascriptional factors.
	Transcription Factor	Chicken	Frog	Goat	Human	Mouse	Rabbit	Zebrafish
	FOXP1	all	all	NA	all	all	all	NA
	NFATC4	NA	Atrium	Atrium	all	Atrium	Atrium	Bulbus Arteriosus
	PRRX1	all	NA	all	all	all	all	all
	TBX20	all	all	all	all	all	all	all
	RERE	NA	all	NA	all	all	all	all
	MEF2A	all	all	NA	all	all	all	all
	ZFPM1	all	NA	all	all	all	NA	all
	NR2F2	all	Atrium	all	all	all	all	all
	SOX4	all	NA	all	all	all	all	all
	STAT1	all	all	all	all	all	all	all
	ZFPM2	all	all	all	all	all	all	all
	IRX4	Ventricle	Ventricle	Ventricle	Left Ventricle	Ventricle	NA	Ventricle
	NKX2-5	all	all	all	all	all	all	NA
	CREB1	NA	NA	NA	all	all	all	all
	MEIS1	all	all	NA	all	all	all	NA
	SMAD5	all	NA	all	all	all	all	all
	NR3C1	all	all	all	all	all	all	all
	TCF7L1	NA	all	all	all	all	all	all
	RARG	NA	NA	all	all	all	all	NA
	ATF2	all	all	all	all	all	all	all
	NFATC1	all	all	all	all	all	all	all
	SMAD6	Atrium	all	RIght Atrium	RIght Atrium	RIght Atrium	NA	all
	TAL1	all	Atrium	all	all	all	all	all
	RXRB	NA	all	all	all	all	all	all
	TCF21	all	Atrium	RIght Atrium	RIght Atrium	RIght Atrium	RIght Atrium	Atrium
	GATA6	NA	all	all	all	all	NA	all
	TBX5	Atrium	all	Atrium	Atrium	Atrium	Atrium	Atrium
	KLF2	all	all	all	all	all	NA	all
	RXRA	NA	all	NA	all	all	NA	NA
	TBX2	all	NA	all	all	all	all	NA
	HAND2	all	all	all	all	all	NA	all
	HEY1	all	all	all	all	all	all	all
	RARA	all	all	all	all	all	all	all
	NR1H2	NA	all	NA	all	all	all	NA
	FOXC1	NA	all	Atrium	Atrium	Atrium	NA	Bulbus Arteriosus
	SRF	all	all	all	all	all	all	all
	ETS1	all	all	all	all	all	all	NA
	NCOR2	all	NA	all	all	all	NA	all
	NFAT5	all	all	all	all	all	all	all
	HOPX	NA	all	NA	all	all	NA	all
	ETS2	all	NA	all	all	all	all	all
	RELA	all	all	all	all	all	NA	all
	FOXP4	all	NA	all	all	all	NA	all
	NFATC3	all	all	all	all	all	all	NA
	EGR1	all	all	all	Left Atrium	Left Atrium	Left Atrium	Bulbus Arteriosus
	SMAD4	all	all	all	all	all	all	all
	ARNTL	all	all	all	all	all	all	all
	FOXO3	all	all	all	all	all	all	all
	GATA4	all	all	all	all	all	all	all
	JARID2	all	all	all	all	all	all	all
	PROX1	all	all	all	all	all	all	all
	MAFB	all	NA	all	all	all	all	all
	SMAD3	all	all	all	all	all	NA	all
	MEF2C	all	all	all	all	all	all	all
	EPAS1	all	all	all	all	all	all	all
	ATRX	all	all	NA	all	all	all	all
	SMAD2	NA	NA	all	all	all	all	all
	HIF1A	all	all	all	all	all	all	all
	MEF2D	all	all	all	all	all	all	all
	PBRM1	all	NA	all	all	all	all	all
	HHEX	all	all	all	all	all	all	all
	GATA2	all	all	all	all	all	all	NA
	SOX6	all	Atrium	all	all	all	all	all
	PBX1	all	all	all	all	all	all	all
	MECOM	all	all	all	all	all	all	Bulbus Arteriosus
	VEZF1	all	NA	all	all	all	all	all
	BCL6	all	all	NA	all	all	all	NA
	SMAD1	all	all	all	all	all	all	all
	JUN	all	all	all	all	all	all	all
	ARNT	all	all	all	all	all	all	all
	THRA	all	NA	all	all	all	all	NA
	RARB	all	all	all	all	all	all	all
	SMAD7	NA	all	all	all	all	all	all
	TFAM	all	all	all	all	all	all	all
	FOXO1	all	NA	all	all	all	NA	all
	STAT3	all	all	all	all	all	all	all
	NFE2L2	all	all	NA	all	all	all	all
	CLOCK	all	all	all	all	all	all	all
	SP1	all	NA	all	all	all	all	all
	RORA	all	all	NA	all	all	all	all
	GATA5	all	all	RIght Atrium	RIght Atrium	Atrium	NA	all
