## Supplemental Table S5 for "Evolutionarily conserved transcriptional landscape of the heart defining the chamber specific physiology"

### Sheet: Supplemental_Table_S5
Supplemental Table S5: Tissue specificity for ion channel genes expressed within the heart.
	Ion Channel Genes	Chicken	Frog	Goat	Human	Mouse	Rabbit	Zebrafish
	ABCC9	all	NA	all	all	Right Ventricle	all	all
	CACNA1C	NA	Ventricle (CACNA1C.S)	all	all	all	all	all
	CACNA1D	Atrium	Left Atrium (CACNA1D.L)	all	Right Atrium	Right Atrium	Right Atrium	NA
	CACNA2D1	all	all	all	Left Ventricle	Ventricle	all	all
	CACNA2D2	Atrium	NA	Left Ventricle	Right Atrium	Right Atrium	Ventricles	NA
	CACNA1E	Right Atrium	all	NA	Right Atrium	Right Atrium	NA	NA
	CACNB2	all	all	all	all	all	all	all
	KCNA4	NA	Left Atrium (KCNA4.s)	Left Atrium	Left Ventricle	Atrium	NA	Bulbus Arteriosus
	KCNA5	NA	Atrium (KCNA5.L)	Atrium	Atrium	Ventricles	Ventricles	NA
	KCND2	NA	NA	NA	all	all	NA	all
	KCND3	all	all	all	all	all	all	Bulbus Arteriosus
	KCNE1	NA	all	NA	all	Left Ventricle	NA	NA
	KCNE2	all	NA	NA	Right Atrium	NA	NA	NA
	KCNE3	all	Ventricle (KCNE3.S)	all	all	all	all	NA
	KCNE5	NA	NA	Atrium	all	NA	Right Atrium	NA
	KCNH6	all	NA	NA	NA	Atrium	Right Ventricle	NA
	KCNH7	NA	NA	NA	Right Atrium	Atrium	Atrium	Atrium
	KCNH2	NA	NA	all	all	all	all	Atrium (KCNH2A)
	KCNJ3	all	Left Atrium (KCNJ3.L)	Left Atrium	Atrium	Atrium	Left Atrium	NA
	KCNJ2	all	NA	Ventricle	Left Ventricle	all	Right Ventricle	NA
	KCNJ4	Right Atrium	Atrium (KCNJ4.s)	Ventricle	Left Ventricle	Left Ventricle	NA	NA
	KCNJ5	Left Atrium	Atrium	Left Atrium	all	Atrium	all	Atrium
	KCNJ8	all	Ventricle (KCNJ8.l)	all	Left Ventricle	Ventricle	all	Bulbus Arteriosus
	KCNK3	NA	NA	Left Atrium	Atrium	all	Left Atrium	NA
	KCNK1	all	NA	Right Atrium	Atrium	all	Left Atrium	NA
	KCNQ1	NA	all	all	all	all	all	Atrium
	KCNQ2	all	NA	NA	all	Right Atrium	NA	Atrium (KCNQ2B)
	SCN10A	NA	NA	Left Atrium	all	all	all	NA
	SCN1B	all	Ventricle (SCN1B.S)	all	Atrium	all	Atrium	Atrium (SCN1BB)
	SCN2B	Right Atrium	Atrium (SCN2B.L)	all	Left Ventricle	all	Atrium	all
	SCN3B	Ventricle	Ventricle (SCN3B.S)	Left Ventricle	Left Ventricle	all	all	Ventricle
	SCN4B	all	Ventricle (SCN4B.S)	Left Atrium	Left Ventricle	Ventricle	Left Atrium	Ventricle(SCN4BA)
	SCN5A	all	NA	all	all	all	all	NA
	TRDN	all	all	NA	all	all	all	all
	TRPM4	NA	NA	all	all	all	NA	all
	AKAP9	all	all	all	all	all	all	all
	ANK2	NA	NA	all	all	all	all	Ventricle (ANK2A)
	CALM1	NA	all	all	all	all	all	all
	CALM2	NA	all	NA	all	all	all	all
	CALM3	NA	NA	NA	all	all	NA	all
	CASQ2	all	all	all	all	all	all	Ventricle
	CAV3	all	Ventricle (CAV3.1.L)	all	all	all	NA	all
	FGF12	all	Left Atrium	all	Ventricle	Left Atrium	Atrium	all
	GPD1L	all	all	all	all	all	all	all
	HCN4	all	NA	Right Atrium	Right Atrium	Right Atrium	Right Atrium	Atrium
	HEY2	all	Ventricle (HEY2.L)	Left Ventricle	Left Ventricle	all	NA	Bulbus Arteriosus
	KCNIP2	NA	all	all	all	all	all	all
	RANGRF	NA	all	all	all	all	all	all
	RYR2	NA	NA	NA	all	all	NA	all
	SEMA3A	all	Left Atrium (SEMA3A.l)	all	Atrium	all	Right Atrium	all
	SLMAP	all	all	all	all	all	all	Bulbus Arteriosus (SLMAPB)
	SNTA1	all	all	all	all	all	all	all
	TNNI3	NA	all	all	all	all	NA	NA
	TNNT2	NA	all	NA	all	all	all	NA
