## Supplemental Table S7 for "Evolutionarily conserved transcriptional landscape of the heart defining the chamber specific physiology"

### Sheet: Supplemental_Table_S7A
Supplemental_Table_S7A: Number of conserved syntenic lncRNAs across the seven vertebrates. The upper half denotes the number of stranded lncRNA homologs, while the lower half of the table shows the number of unstranded syntenic homologs.
	lncRNAs		5183	9329	624	3198	5160	15063	7776
		Organism	Chicken	Mouse	Rabbit	Goat	Frog	Human	Zebrafish
	5183	Chicken		183	9	57	9	456	19
	9329	Mouse	7138		192	666	29	3627	79
	624	Rabbit	312	1704		18	0	190	0
	3198	Goat	2843	14134	542		1	1115	18
	5610	Frog	910	2309	98	679		65	3
	15063	Human	14391	71438	2839	25091	5002		113
	7776	Zebrafish	812	3073	129	834	201	5547

### Sheet: Supplemental_Table_S7B
Supplemental_Table_S7B: Number of conserved immediate syntenic lncRNAs across the seven vertebrates. The upper half denotes the number of stranded lncRNA homologs, while the lower half of the table shows the number of unstranded immediate syntenic homologs.
	lncRNAs		5183	9329	624	3198	5160	15063	7776
		Organism	Chicken	Mouse	Rabbit	Goat	Frog	Human	Zebrafish
	5183	Chicken		665	22	286	126	1402	193
	9329	Mouse	617		126	1440	390	7782	807
	624	Rabbit	21	118		30	11	222	37
	3198	Goat	269	1396	30		235	2089	377
	5610	Frog	118	384	9	221		762	141
	15063	Human	1312	7487	213	2066	738		1347
	7776	Zebrafish	166	678	27	246	134	1153
