## Supplemental Table S8 for "Evolutionarily conserved transcriptional landscape of the heart defining the chamber specific physiology"

### Sheet: Supplemental_Table_S8
Supplemental_Table_S8: Number of conserved lncRNAs detected based on their secondary structure across the seven vertebrates.
	lncRNAs	Organism
	5183	Chicken	Chicken
	9329	Mouse	31	Mouse
	624	Rabbit	10	2	Rabbit
	3198	Goat	45	8	41	Goat
	5610	Frog	84	7	33	27	Frog
	15063	Human	132	101	15	51	35	Human
	7776	Zebrafish	196	21	24	15	189	71	Zebrafish
