## Supplemental Table S9 for "Evolutionarily conserved transcriptional landscape of the heart defining the chamber specific physiology"

### Sheet: Supplemental_Table_S9
Supplemental_Table_S9: Table showing the results of Kruskal-Wallis test of significance for correlation coefficient of various transcript biotype pairs, followed by Dunn’s post-hoc test in human and mouse samples.
	Organism	Category	Test type	Comparison	p-value	Adjusted p-value
	Human	Overlapping	Kruskal-Wallis		6.63353e-64
			Dunn's test	lncRNA_lncRNA vs PC_lncRNA	2.56239e-19	7.68718e-19
				lncRNA_lncRNA vs PC_PC	1.51891e-48	4.55673e-48
				PC_lncRNA vs PC_PC	1.27682e-09	3.83047e-09
		Non -Overlapping	Kruskal-Wallis		2.7122e-47
			Dunn's test	lncRNA_lncRNA vs PC_lncRNA	2.69264e-44	8.07792e-44
				lncRNA_lncRNA vs PC_PC	3.74663e-58	1.12399e-57
				PC_lncRNA vs PC_PC	5.58587e-05	0.000167576
	Mouse	Overlapping	Kruskal-Wallis		1.81214e-95
			Dunn's test	lncRNA_lncRNA vs PC_lncRNA	3.10139e-40	9.30416e-40
				lncRNA_lncRNA vs PC_PC	4.71307e-96	1.41392e-95
				PC_lncRNA vs PC_PC	1.04653e-26	3.1396e-26
		Non -Overlapping	Kruskal-Wallis		6.55681e-87
			Dunn's test	lncRNA_lncRNA vs PC_lncRNA	8.55093e-88	2.56528e-87
				lncRNA_lncRNA vs PC_PC	7.90599e-40	2.3718e-39
				PC_lncRNA vs PC_PC	2.01103e-09	6.03309e-09
