## Supplemental Table S10 for "Evolutionarily conserved transcriptional landscape of the heart defining the chamber specific physiology"

### Sheet: Supplemental_Table_S10A
Supplemental Table S10A: List of differentially expressed circRNAs in zebrafish samples.
	CircRNA	Gene ID	Gene Name	Atrium vs Bulbus arteriosis				Atrium vs Ventricle				Bulbus arteriosis vs Ventricle
				Differentially expressed	log2 fold change	P-value	adj. P value	Differentially expressed	log2 fold change	P-value	adj. P value	Differentially expressed	log2 fold change	P-value	adj. P value
	10:44421810|44525449	ENSDARG00000101282	ZSWIM6
	11:30297890|30311622	ENSDARG00000013422	SLC8A1A									Downregulated	-4.11577	0.00202777	0.0159836
	11:30302923|30311622	ENSDARG00000013422	SLC8A1A	Upregulated	3.49373	4.24665e-06	0.00105827					Downregulated	-3.71773	9.862e-07	3.30377e-05
	11:30302923|30315909	ENSDARG00000013422	SLC8A1A									Downregulated	-2.60595	0.00653354	0.0416902
	11:38828561|38831071	ENSDARG00000071212	P3H1	Downregulated	-2.21184	6.35121e-07	0.000263787					Upregulated	2.27068	3.604e-07	1.37982e-05
	11:40315040|40315484	ENSDARG00000105389	MMEL1					Upregulated	3.83982	4.44869e-06	0.000400382
	12:13906567|13906987	ENSDARG00000045129	FKBP10B	Downregulated	-1.63609	0.000179275	0.0223376					Upregulated	1.93839	1.10669e-05	0.000211853
	12:16980860|16984949	ENSDARG00000045180	ACTA2	Downregulated	-7.90298	2.24346e-10	2.79535e-07					Upregulated	7.88147	2.5096e-10	2.24191e-08
	12:212549|216554	ENSDARG00000098836	MYOCD	Downregulated	-2.42331	3.18509e-05	0.00565865					Upregulated	2.09539	5.09814e-05	0.000749439
	12:25939125|25944699	ENSDARG00000099974	LDB3B					Downregulated	-2.04057	1.41702e-06	0.000400382	Downregulated	-3.29687	0.00833049	0.0484305
	12:30047784|30048170	ENSDARG00000045064	ABLIM1B	Upregulated	1.67007	9.46985e-07	0.000337127					Downregulated	-1.393	4.83445e-05	0.000749439
	13:22350309|22381763	ENSDARG00000056322	LDB3A	Upregulated	4.18176	3.40609e-05	0.00565865					Downregulated	-5.22537	2.16979e-07	9.69171e-06
	13:22387062|22391488	ENSDARG00000056322	LDB3A									Downregulated	-2.48165	0.00750334	0.0457022
	13:23065719|23071008	ENSDARG00000103435	SORBS1									Downregulated	-2.97406	0.0020264	0.0159836
	13:37103244|37105430	ENSDARG00000053484	SYNE2B									Downregulated	-6.31846	0.00270182	0.0201136
	16:17782488|17787826	ENSDARG00000079530	SI:DKEY-17M8.1					Upregulated	1.01345	0.00133361	0.0480101	Upregulated	1.26589	5.59283e-05	0.000749439
	17:20040315|20041122	ENSDARG00000003706	RYR2B	Upregulated	4.26813	1.00742e-05	0.00209208					Downregulated	-4.58048	2.14358e-06	5.7448e-05
	17:35260111|35260364	ENSDARG00000010181	ASAP2A									Upregulated	1.23672	0.00343678	0.0242383
	18:45611509|45615194	ENSDARG00000007990	WT1B	Upregulated	1.69459	0.000141434	0.0185501	Upregulated	2.19116	2.75382e-06	0.000400382
	18:49053276|49060969	ENSDARG00000099137	LTBP4	Downregulated	-3.96753	0.000104453	0.0144609
	19:15242787|15251535	ENSDARG00000015552	PHACTR4A									Downregulated	-1.6114	4.88464e-05	0.000749439
	19:18976202|19016165	ENSDARG00000104089	P3H4									Upregulated	1.59027	0.000115288	0.00140442
	19:22681384|22697649	ENSDARG00000036168	NFATC1					Downregulated	-1.27572	0.000946155	0.038996
	1:16855773|16863293	ENSDARG00000030514	ACSL1A									Downregulated	-4.43544	0.000269444	0.00277735
	1:39692286|39693869	ENSDARG00000079552	MAML3									Upregulated	0.78911	0.000836677	0.00747431
	1:53451167|53519640	Intergenic	Intergenic					Downregulated	-1.8845	4.22716e-06	0.000400382
	20:33652502|33676244	Intergenic	Intergenic									Upregulated	3.40853	0.0048276	0.031556
	20:40304325|40345177	Intergenic	Intergenic									Downregulated	-4.00888	0.00015782	0.00183895
	21:13155450|13158408	ENSDARG00000042232	SPECC1LB	Downregulated	-2.25711	5.47592e-10	3.86979e-07					Upregulated	1.48187	2.40113e-05	0.000429003
	21:35382783|35384986	ENSDARG00000074819	SI:DKEYP-23E4.3	Downregulated	-1.1726	4.84687e-06	0.00109804	Downregulated	-1.00167	9.93309e-05	0.00595985
	21:40816752|40825361	Intergenic	Intergenic	Downregulated	-6.19473	1.80641e-06	0.000562697					Upregulated	6.17322	1.96138e-06	5.7448e-05
	23:1337593|1393443	ENSDARG00000100222	UTRN	Downregulated	-1.76315	6.21155e-10	3.86979e-07					Upregulated	1.66521	5.01642e-09	3.361e-07
	23:4957179|4959333	ENSDARG00000011400	TNNC1A	Upregulated	5.54495	4.60839e-05	0.00675535					Downregulated	-6.35042	3.06069e-06	6.40304e-05
	24:36087241|36089196	ENSDARG00000022101	OBSCNB									Downregulated	-2.66856	0.00297723	0.0215648
	24:36401366|36410904	ENSDARG00000042747	COASY									Downregulated	-1.61544	9.42711e-05	0.00120308
	24:36491604|36495521	ENSDARG00000056582	MAP3K14B									Downregulated	-0.872214	0.00785785	0.0467979
	25:32356968|32384589	ENSDARG00000101631	ETFA									Upregulated	9.57014	0.00201749	0.0159836
	25:6004389|6014797	ENSDARG00000045930	RBPMS2A	Downregulated	-1.77646	4.39129e-05	0.00675535					Upregulated	1.4522	0.000265148	0.00277735
	2:42605324|42610227	ENSDARG00000030824	ESYT2A	Downregulated	-2.26529	3.98673e-06	0.00105827					Upregulated	1.70504	0.000443557	0.00440272
	2:58761121|58761784	Intergenic	Intergenic									Downregulated	-1.92073	3.10595e-06	6.40304e-05
	3:54846233|54851336	ENSDARG00000097011	HBAA1					Upregulated	3.21253	4.70678e-05	0.00338888
	3:61842236|61843672	ENSDARG00000067607	SREBF1									Downregulated	-1.85445	0.00736654	0.0457022
	5:68534923|68540058	ENSDARG00000059442	SMTNB	Upregulated	2.97784	0.000356958	0.042359					Downregulated	-3.88714	2.96963e-06	6.40304e-05
	6:18713363|18714601	ENSDARG00000078842	TNS1A									Downregulated	-3.98836	0.00088944	0.00768936
	6:8293976|8298023	ENSDARG00000009782	MYH11A									Upregulated	3.94399	0.0084934	0.0484305
	7:24105041|24107328	ENSDARG00000024877	PTGR1	Upregulated	4.11985	4.649e-07	0.000231706					Downregulated	-5.16274	2.26894e-10	2.24191e-08
	7:24105800|24107328	ENSDARG00000024877	PTGR1	Upregulated	1.77093	0.000409338	0.0463669					Downregulated	-2.01653	5.4952e-05	0.000749439
	7:31591246|31594477	ENSDARG00000011615	MYBPC3									Downregulated	-3.41422	0.000462973	0.00443131
	7:57657193|57661603	ENSDARG00000043313	ANK2B	Upregulated	2.84231	1.84448e-05	0.00353573					Downregulated	-2.49118	0.00017559	0.00196075
	7:68832582|68904333	Intergenic	Intergenic	Downregulated	-4.09698	8.1255e-17	2.02487e-13	Upregulated	3.2896	0.00038151	0.0196205
	7:71532297|71535736	ENSDARG00000104836	MYOM1B									Downregulated	-2.67765	0.00453113	0.0303586
	7:72395545|72396735	ENSDARG00000099109	CU929444.1									Upregulated	1.28337	0.00223895	0.017144
	9:50621525|50624756	ENSDARG00000068280	GRB14									Downregulated	-2.53381	0.000642662	0.00593909

### Sheet: Supplemental_Table_S10B
Supplemental Table S10B: List of differentially expressed circRNAs in African frog samples.
	CircRNA	Gene ID	Gene Name	Atrium vs Ventricle				Left Atrium vs Right Atrium				Left Atrium vs Ventricle				Right Atrium vs Ventricle
				Differentially expressed	log2 fold change	P-value	adj. P value	Differentially expressed	log2 fold change	P-value	adj. P value	Differentially expressed	log2 fold change	P-value	adj. P value	Differentially expressed	log2 fold change	P-value	adj. P value
	NC_030724.1:163940757|163943290	gene2170	SH2B3.L	Upregulated	2.3128	7.73097e-07	7.09317e-05					Upregulated	2.31408	0.000102796	0.0053865
	NC_030724.1:206511931|206513710	gene2580	FECH.L	Upregulated	1.79523	0.000309944	0.0044535
	NC_030724.1:25957180|25964560	gene292	PCDH7.L	Downregulated	-1.91072	0.00120592	0.0139138
	NC_030724.1:37251957|37268064	gene411	LOC108698663	Downregulated	-2.99402	0.00175709	0.0174284					Downregulated	-4.68751	0.000550671	0.0201609
	NC_030724.1:4631088|4647033	gene41	C20ORF194.L	Downregulated	-1.26698	0.0023228	0.0208555
	NC_030724.1:70321132|70334611	gene724	PDLIM5.L	Downregulated	-2.20057	0.00152909	0.0165052
	NC_030724.1:70334496|70349369	gene724	PDLIM5.L	Downregulated	-1.4468	0.00235949	0.0208555
	NC_030724.1:76331883|76334967	gene797	SHROOM3.L	Downregulated	-2.48833	8.06832e-06	0.000296107					Downregulated	-2.36114	0.0006156	0.0201609
	NC_030724.1:94227165|94234085	gene981	WRN.L	Upregulated	1.0877	0.00624065	0.0440446
	NC_030725.1:135567964|135568779	gene4215	SH2B3.S	Upregulated	2.11337	1.60621e-07	1.96493e-05					Upregulated	2.19505	3.33324e-05	0.00218327
	NC_030725.1:147767386|147772141	gene4318	PAM.S	Downregulated	-1.47563	0.00689596	0.0451932
	NC_030725.1:96417544|96421447	gene3693	DENND4C.S	Upregulated	1.91156	1.57183e-06	9.61439e-05					Upregulated	1.87527	0.000354007	0.0154583
	NC_030726.1:101670611|101680672	gene5871	MYH15.L	Downregulated	-4.58991	4.42483e-06	0.000202989					Downregulated	-4.61243	0.000945886	0.0257939	Downregulated	-4.59052	2.02128e-08	0.000106663
	NC_030726.1:1102206|1106422	gene4635	LOC108707794	Upregulated	7.15669	0.00531626	0.0398177
	NC_030726.1:111698266|111698768	gene6001	INPP4A.L	Downregulated	-1.14722	0.00244356	0.0208555
	NC_030726.1:174406442|174580223	Intergenic	Intergenic	Upregulated	2.26125	0.00704459	0.0453573
	NC_030726.1:178487564|178499650	gene6818	GDPD5.L	Upregulated	1.58886	3.90999e-05	0.00111863					Upregulated	1.59465	0.00196531	0.0429092
	NC_030726.1:43235691|43254502	gene5123	CNKSR2.L	Upregulated	1.59616	0.00666157	0.0444508
	NC_030726.1:64658974|64665327	gene5437	LOC431965	Downregulated	-1.47245	0.00147365	0.0163887
	NC_030726.1:67062609|67068619	gene5453	LOC446916									Downregulated	-6.66801	0.00296503	0.0489679
	NC_030726.1:67627645|67628075	gene5458	PPP1R12B.L									Downregulated	-2.57456	0.00225923	0.0441934
	NC_030726.1:87917560|87918211	gene5682	NCMAP.L	Downregulated	-3.22263	3.62784e-06	0.000190202
	NC_030726.1:88396917|88397918	gene5699	LOC108708274	Upregulated	3.24276	0.000756489	0.0095735
	NC_030727.1:43414924|43421963	gene7359	HIPK1.S	Upregulated	1.3437	8.48754e-05	0.00207662					Upregulated	1.38956	0.00299041	0.0489679
	NC_030728.1:101850820|101861286	gene10266	AGBL1.L	Downregulated	-1.26856	0.00121319	0.0139138
	NC_030728.1:105842845|105843396	gene10280	IGF1R.L	Upregulated	1.81326	0.00497281	0.0380213
	NC_030728.1:12959070|12959728	gene9047	BPGM.L	Upregulated	5.32937	1.03199e-06	7.57481e-05					Upregulated	5.61889	3.85864e-06	0.000336988
	NC_030728.1:2410977|2413831	gene8879	LOC108710718	Upregulated	7.52481	3.36991e-08	6.18378e-06					Upregulated	7.81185	5.86475e-08	7.68282e-06	Upregulated	7.16744	6.58972e-07	0.0017387
	NC_030728.1:66271877|66283522	gene9716	KIF21A.L	Upregulated	2.03843	0.00240875	0.0208555
	NC_030728.1:68987541|68989944	gene9772	PHTF2.L	Upregulated	1.70099	0.00165662	0.0168883
	NC_030728.1:70022879|70042197	gene9780	CACNA2D1.L	Downregulated	-1.6742	0.000315507	0.0044535
	NC_030729.1:14457746|14457996	gene11799	RNF130.S	Upregulated	2.42725	0.00197458	0.0190703
	NC_030729.1:22125358|22129771	gene11890	LOC108712282	Upregulated	1.73972	0.000366904	0.00498717					Upregulated	1.82299	0.00338101	0.0497045
	NC_030729.1:22172024|22172568	gene11891	ANK1.L	Upregulated	2.98857	0.00637514	0.0441449
	NC_030729.1:23118768|23125961	gene11915	XPO7.S	Upregulated	1.43908	0.00208596	0.0196294
	NC_030729.1:4596603|4602876	gene11651	TRIM24.S	Upregulated	1.75811	0.00829183	0.0498869
	NC_030730.1:110307998|110314973	gene14724	LOC108713553	Downregulated	-1.45247	0.00719526	0.0455287
	NC_030730.1:3728867|3739717	gene13182	AMPD3.L	Downregulated	-1.49454	0.00365951	0.0291965
	NC_030730.1:39363199|39368676	gene13834	LOC108714014	Upregulated	1.58885	0.00358226	0.0291965
	NC_030732.1:17710961|17711523	gene16935	COQ8A.L	Downregulated	-1.51709	0.000236339	0.0044209					Downregulated	-1.78866	0.000984502	0.0257939
	NC_030732.1:33916148|33921274	gene17128	PPP4R3B.L	Upregulated	1.27297	0.00615746	0.0440446
	NC_030732.1:60384679|60386322	gene17409	CEP170.L	Upregulated	1.6049	0.000283982	0.0044209
	NC_030732.1:84490591|84505862	gene17637	KLHL32.L	Downregulated	-1.52404	3.96246e-05	0.00111863
	NC_030733.1:107441992|107445630	gene19576	ATG16L1.S	Upregulated	1.41805	0.00752416	0.0468028
	NC_030733.1:136144534|136152487	gene19920	NRBP1.S	Upregulated	6.38008	7.48543e-05	0.00196225
	NC_030733.1:32625251|32694129	Intergenic	Intergenic	Downregulated	-2.52829	0.000173168	0.00373838					Downregulated	-2.58039	0.00341481	0.0497045
	NC_030733.1:32692299|32694129	gene18894	SLC8A1.S	Downregulated	-1.63038	0.000811271	0.00992454
	NC_030733.1:32855517|32868307	gene18894	SLC8A1.S	Downregulated	-3.59245	0.00561537	0.0412168
	NC_030733.1:46006782|46045705	gene19023	QKI.S	Downregulated	-2.11776	0.000271703	0.0044209
	NC_030733.1:49812427|49831955	gene19061	TAB2.S	Upregulated	1.45396	6.13596e-06	0.000250211					Upregulated	1.39839	0.0016977	0.0404361
	NC_030734.1:119846447|119852848	gene21155	TRIM55.L	Downregulated	-1.14598	0.000289105	0.0044209
	NC_030735.1:91295634|91306462	gene22372	RB1CC1.S	Upregulated	1.64889	0.000257406	0.0044209
	NC_030735.1:96023684|96024533	gene22417	VCPIP1.S	Upregulated	1.70918	0.00160841	0.0168653
	NC_030735.1:98505271|98508823	gene22446	LOC108695351	Downregulated	-1.39575	0.00489876	0.0380213
	NC_030736.1:74170792|74173406	gene23622	LOC108696457	Upregulated	1.52476	0.00658287	0.0444508
	NC_030737.1:81258466|81259330	Intergenic	Intergenic	Downregulated	-2.19823	0.000222751	0.0044209
	NC_030737.1:85849383|85853646	gene25591	LOC108697858	Downregulated	-4.52999	2.90352e-10	1.06559e-07					Downregulated	-4.95689	2.60332e-08	6.82069e-06	Downregulated	-4.20064	1.50967e-06	0.00265552
	NC_030738.1:35757841|35763110	gene26299	AFF2.L	Upregulated	1.78553	0.000106908	0.00245221					Upregulated	1.78367	0.00236148	0.0441934
	NC_030739.1:63254768|63259296	gene28768	AFF2.S	Upregulated	1.73163	0.00360571	0.0291965
	NC_030740.1:116047845|116048120	gene31700	LOC108701956	Upregulated	2.38822	0.00806253	0.0493158
	NC_030740.1:58127289|58138958	gene30777	LOC108701326	Downregulated	-1.50459	0.000511259	0.00670115
	NC_030740.1:69140025|69141614	gene30915	LOC108701391	Downregulated	-4.70703	2.38075e-05	0.000794304
	NC_030741.1:16165524|16169122	gene32185	EEF1A2.S	Downregulated	-2.44438	0.000263219	0.0044209

### Sheet: Supplemental_Table_S10C
Supplemental Table S10C: List of differentially expressed circRNAs in chicken samples.
	CircRNA	Gene ID	Gene Name	Atrium vs Ventricle				Left Atrium vs Left Ventricle				Left Atrium vs Right Atrium				Left Atrium vs Right Ventricle				Left Ventricle vs Right Ventricle				Right Atrium vs Left Ventricle				Right Atrium vs Right Ventricle
				Differentially expressed	log2 fold change	P-value	adj. P value	Differentially expressed	log2 fold change	P-value	adj. P value	Differentially expressed	log2 fold change	P-value	adj. P value	Differentially expressed	log2 fold change	P-value	adj. P value	Differentially expressed	log2 fold change	P-value	adj. P value	Differentially expressed	log2 fold change	P-value	adj. P value	Differentially expressed	log2 fold change	P-value	adj. P value
	1:33965552|33970347	ENSGALG00000009873	LEMD3					Upregulated	8.52324	5.45182e-07	0.000565081									Downregulated	-7.22762	2.28323e-05	0.0473314	Upregulated	7.29476	1.92706e-05	0.019974
	1:34004397|34029798	ENSGALG00000026661	MSRB3	Downregulated	-1.01069	0.000515914	0.0362
	1:46698647|46701734	ENSGALG00000011514	SLC25A3	Downregulated	-3.38483	0.000667846	0.0401662
	2:94480777|94510729	ENSGALG00000019509	CCDC102B	Upregulated	1.73373	0.00111605	0.0482631
	3:37507956|37527620	ENSGALG00000010812	ENSGALG00000010812	Downregulated	-1.13009	9.62993e-05	0.020271
	6:6714446|6736911	ENSGALG00000002845	CTNNA3	Downregulated	-2.20692	8.25262e-06	0.00347435	Downregulated	-3.11164	6.82738e-09	1.41532e-05													Downregulated	-2.53584	2.12666e-06	0.00440856
	7:15285195|15328733	ENSGALG00000032550	ENSGALG00000032550	Downregulated	-3.60289	0.00115488	0.0482631
	7:15292688|15299312	ENSGALG00000032550	ENSGALG00000032550	Downregulated	-1.83647	0.000275752	0.0232184
	7:15292688|15302171	ENSGALG00000032550	ENSGALG00000032550	Downregulated	-1.83647	0.000275752	0.0232184
	7:15292688|15302598	ENSGALG00000032550	ENSGALG00000032550	Downregulated	-1.83647	0.000275752	0.0232184
	AADN04000639.1:114448|117211	ENSGALG00000035466	ENSGALG00000035466	Downregulated	-2.3721	0.00126103	0.0482631
	Z:66256284|66264362	ENSGALG00000015682	UGCG	Upregulated	0.866985	0.000802043	0.0422075

### Sheet: Supplemental_Table_S10D
Supplemental Table S10D: List of differentially expressed circRNAs in goat samples.
	CircRNA	Gene ID	Gene Name	Atrium vs Ventricle				Left Atrium vs Left Ventricle				Left Atrium vs Right Atrium				Left Atrium vs Right Ventricle				Left Ventricle vs Right Ventricle				Right Atrium vs Left Ventricle				Right Atrium vs Right Ventricle
				Differentially expressed	log2 fold change	P-value	adj. P value	Differentially expressed	log2 fold change	P-value	adj. P value	Differentially expressed	log2 fold change	P-value	adj. P value	Differentially expressed	log2 fold change	P-value	adj. P value	Differentially expressed	log2 fold change	P-value	adj. P value	Differentially expressed	log2 fold change	P-value	adj. P value	Differentially expressed	log2 fold change	P-value	adj. P value
	10:56624085|56628179	ENSCHIG00000019905	USP3																					Downregulated	-1.37224	0.00128315	0.0378766
	10:57881637|57881971	Intergenic	Intergenic									Upregulated	3.44457	9.67645e-13	4.04573e-09									Downregulated	-3.00965	5.4161e-10	1.43888e-07	Downregulated	-3.1052	1.44988e-10	1.27716e-07
	10:79910512|79937644	Intergenic	Intergenic	Upregulated	3.61702	0.000477922	0.0139925
	10:79921634|79925496	Intergenic	Intergenic	Upregulated	21.406	1.1313e-12	5.96196e-10
	11:105666855|105670084	ENSCHIG00000010516	EHMT1	Upregulated	1.92227	0.00228136	0.049507																	Upregulated	2.48621	0.000652503	0.0226106	Upregulated	2.62668	0.0003238	0.0278849
	13:31410139|31419644	Intergenic	Intergenic									Upregulated	2.02306	2.6413e-07	0.000290069									Downregulated	-2.70975	5.11279e-12	4.07489e-09	Downregulated	-2.50739	1.74476e-10	1.27716e-07
	13:32285545|32311625	ENSCHIG00000001734	CACNB2	Downregulated	-0.846543	0.00128463	0.0338501
	13:33179100|33272240	ENSCHIG00000016385	ZEB1																					Downregulated	-2.95128	0.00031459	0.0126084	Downregulated	-2.96856	0.000285959	0.0278849
	13:63244156|63374555	Intergenic	Intergenic									Downregulated	-9.34128	2.35065e-05	0.0122851
	13:63858985|63864264	ENSCHIG00000018193	MYH7B	Downregulated	-2.00284	0.000106241	0.00508991
	15:43910131|43911513	ENSCHIG00000021550	RRAS2																					Downregulated	-2.41034	0.000146763	0.00899773
	16:74953105|74954014	ENSCHIG00000023383	CRB1	Downregulated	-2.54027	1.69639e-06	0.0001788																	Downregulated	-2.89112	0.000459435	0.0166441	Downregulated	-2.96572	0.000322539	0.0278849
	17:31309386|31313878	ENSCHIG00000025560	RAPGEF2																									Downregulated	-1.88265	1.14362e-05	0.00167426
	17:65591887|65593129	Intergenic	Intergenic																									Upregulated	7.57447	3.62799e-05	0.00442615
	18:23586820|23605096	ENSCHIG00000009126	FTO	Upregulated	1.73852	0.00234853	0.049507																					Upregulated	2.50606	0.000801905	0.0489162
	18:56511411|56511952	ENSCHIG00000013776	NUCB1									Downregulated	-3.64535	1.06876e-06	0.0008937									Upregulated	2.9342	8.09194e-05	0.0053744	Upregulated	3.40354	5.60821e-06	0.0011042
	18:65360179|65361561	ENSCHIG00000024843	ENSCHIG00000024843																					Upregulated	3.18727	0.00148506	0.0422713
	19:17779051|17786230	ENSCHIG00000021351	CRLF3	Upregulated	1.41355	3.90613e-06	0.000257316
	19:30863206|30877128	ENSCHIG00000021206	MYOCD	Downregulated	-1.0153	0.00173632	0.0413486
	1:117834975|117898289	ENSCHIG00000007199	RNF13	Downregulated	-1.8592	2.17805e-05	0.00127537
	1:125794863|125837611	ENSCHIG00000020690	TRPC1									Upregulated	4.04711	1.66792e-05	0.00996223									Downregulated	-3.43756	0.000281627	0.0126084	Downregulated	-3.74964	7.10768e-05	0.00800434
	1:132757978|132765282	ENSCHIG00000009878	PPP2R3A																					Downregulated	-1.69691	7.64886e-05	0.0053744
	1:44456509|44475322	ENSCHIG00000018620	TOMM70									Upregulated	2.93233	8.86693e-05	0.0411918									Downregulated	-3.41776	4.90634e-06	0.000434484	Downregulated	-3.32396	1.65991e-06	0.000607527
	21:19906737|19910000	ENSCHIG00000022476	ABHD2	Downregulated	-1.38108	5.23058e-11	1.37826e-08																	Downregulated	-1.48965	0.000289779	0.0126084
	21:48653979|48655845	ENSCHIG00000010530	ENSCHIG00000010530	Downregulated	-0.779911	0.00153183	0.0384417
	21:60996150|61000947	ENSCHIG00000022864	VRK1																					Upregulated	1.95143	0.00078725	0.0261433
	21:67633695|67643121	ENSCHIG00000018367	PPP1R13B																					Downregulated	-2.2956	0.000185193	0.00983995	Downregulated	-2.25247	0.00065471	0.0456426
	22:17050457|17068909	Intergenic	Intergenic									Downregulated	-6.76086	4.99869e-06	0.00348325									Upregulated	8.14428	2.36127e-06	0.000268847	Upregulated	7.51435	3.01381e-06	0.000882444
	23:37978747|37979938	Intergenic	Intergenic	Upregulated	2.00858	3.99997e-07	5.91595e-05																	Upregulated	2.83335	1.18036e-08	1.88149e-06	Upregulated	2.0996	1.98566e-05	0.00264274
	23:42333788|42376610	ENSCHIG00000020109	ENSCHIG00000020109									Upregulated	5.46146	0.00011672	0.0488006									Downregulated	-5.04122	0.000407923	0.0154817	Downregulated	-4.78943	0.000739934	0.0470984
	26:34680304|34694508	ENSCHIG00000013526	SORBS1	Downregulated	-1.20152	0.000116587	0.00512011
	26:40085020|40085372	ENSCHIG00000017163	PANK1	Downregulated	-0.995288	2.7142e-06	0.000204341
	28:35084540|35100420	ENSCHIG00000027015	ENSCHIG00000027015									Upregulated	2.81337	2.77511e-07	0.000290069									Downregulated	-1.7983	0.00113703	0.0362484	Downregulated	-2.47236	6.81102e-06	0.00110793
	28:35238479|35241734	ENSCHIG00000027015	ENSCHIG00000027015																									Upregulated	8.49718	0.000693577	0.0461544
	29:28684057|28729825	ENSCHIG00000006678	CDON																					Upregulated	3.16489	2.46551e-05	0.00196501
	2:118388031|118421536	ENSCHIG00000016292	CCDC141																									Upregulated	6.20311	0.000152725	0.0159707
	2:131790197|131796719	ENSCHIG00000019104	WDR33																					Downregulated	-1.48208	0.000173927	0.00983995	Downregulated	-1.36892	0.000527954	0.0406802
	2:8923539|8925014	ENSCHIG00000017800	TRIM63																	Downregulated	-20.8203	9.71849e-07	0.00724513	Upregulated	26.9048	2.46055e-10	9.80527e-08
	3:50353021|50377559	ENSCHIG00000012349	ENSCHIG00000012349																					Downregulated	-2.16086	0.000257631	0.0126084
	3:72167775|72194318	ENSCHIG00000024345	ENSCHIG00000024345	Downregulated	-1.31021	6.64046e-05	0.00349952
	3:77371034|77382196	ENSCHIG00000015395	TRMT13	Upregulated	1.05829	0.000344557	0.0106813
	5:87746821|87752305	ENSCHIG00000025590	ENSCHIG00000025590	Downregulated	-1.02509	0.000207264	0.00840218
	6:6461268|6472562	ENSCHIG00000013642	USP53	Upregulated	1.34077	0.000323326	0.0106813
	6:6537220|6549706	ENSCHIG00000012778	MYOZ2	Downregulated	-2.03122	0.000334292	0.0106813																	Downregulated	-3.56726	1.22255e-06	0.000162395	Downregulated	-3.39272	3.94293e-06	0.000962074
	6:67617581|67629625	ENSCHIG00000013405	SLAIN2																					Downregulated	-2.05681	0.00168554	0.0463233
	6:67617581|67636286	ENSCHIG00000013405	SLAIN2									Upregulated	2.29601	2.06936e-07	0.000290069									Downregulated	-2.70714	9.29698e-10	1.85242e-07	Downregulated	-2.37206	8.8162e-08	4.3023e-05
	7:3207819|3236265	ENSCHIG00000022659	FBXL17																					Downregulated	-1.30056	0.00123569	0.0378766
	7:48569499|48572923	ENSCHIG00000017289	NDST1																									Upregulated	1.61284	0.000372914	0.0303303
	7:8605522|8607522	ENSCHIG00000022277	PAM	Upregulated	2.18788	2.12901e-06	0.000186998
	9:32166065|32173913	ENSCHIG00000008491	BVES	Downregulated	-1.19222	0.000313913	0.0106813
	9:53423544|53438458	ENSCHIG00000012147	PTPRK																					Downregulated	-2.00011	0.000316396	0.0126084	Downregulated	-1.90112	0.000622235	0.0455476
	9:61789253|61794759	ENSCHIG00000024066	MAP3K5	Downregulated	-1.19357	0.00180459	0.0413486																	Downregulated	-2.26267	3.01659e-06	0.000300528	Downregulated	-2.19341	6.03386e-06	0.0011042
	9:86169411|86190366	ENSCHIG00000018891	QKI	Downregulated	-0.760489	0.000958978	0.026599
	LWLT01000027.1:10133964|10152690	ENSCHIG00000000132	ARHGEF6	Downregulated	-1.93897	4.49028e-07	5.91595e-05

### Sheet: Supplemental_Table_S10E
Supplemental Table S10E: List of differentially expressed circRNAs in rabbit samples.
	CircRNA	Gene ID	Gene Name	Atrium vs Ventricle				Left Atrium vs Left Ventricle				Left Atrium vs Right Atrium				Left Atrium vs Right Ventricle				Left Ventricle vs Right Ventricle				Right Atrium vs Left Ventricle				Right Atrium vs Right Ventricle
				Differentially expressed	log2 fold change	P-value	adj. P value	Differentially expressed	log2 fold change	P-value	adj. P value	Differentially expressed	log2 fold change	P-value	adj. P value	Differentially expressed	log2 fold change	P-value	adj. P value	Differentially expressed	log2 fold change	P-value	adj. P value	Differentially expressed	log2 fold change	P-value	adj. P value	Differentially expressed	log2 fold change	P-value	adj. P value
	12:121134967|121141844	ENSOCUG00000001799	EPB41L2	Upregulated	0.915581	5.99895e-05	0.00597496
	13:125442641|125504715	ENSOCUG00000004703	SCMH1																	Downregulated	-3.13284	7.38654e-06	0.0168167
	13:87546599|87550986	ENSOCUG00000024272	NEXN	Downregulated	-1.8454	7.302e-05	0.00661163
	14:36168766|36186286	ENSOCUG00000017709	TRPC1	Upregulated	1.02235	0.000772783	0.0299754
	15:85191848|85200524	ENSOCUG00000014558	TECRL	Downregulated	-1.24905	5.3916e-07	0.000107401
	15:85191848|85207888	ENSOCUG00000014558	TECRL	Downregulated	-2.10747	0.000509607	0.02417
	16:27157549|27158432	ENSOCUG00000002425	ENSOCUG00000002425	Downregulated	-1.15202	0.0015127	0.0486016
	16:27192284|27253926	ENSOCUG00000002425	ENSOCUG00000002425	Downregulated	-1.80502	2.39949e-09	1.19495e-06
	17:43577772|43605990	Intergenic	Intergenic	Downregulated	-5.11277	4.8992e-05	0.00597496
	17:43598650|43623216	Intergenic	Intergenic																	Downregulated	-25.6226	8.86266e-08	0.000326434
	17:58654079|58697125	ENSOCUG00000009925	SEC23A	Upregulated	1.16727	0.00125688	0.0417285
	18:44088735|44113582	ENSOCUG00000013647	SORBS1	Downregulated	-0.919841	0.00078249	0.0299754
	18:44100638|44113582	ENSOCUG00000013647	SORBS1	Downregulated	-0.86062	0.000846519	0.0310957
	21:7120362|7121136	ENSOCUG00000025586	MYL2					Downregulated	-22.3962	2.86681e-06	0.0195803									Upregulated	25.5303	9.55881e-08	0.000326434	Downregulated	-25.3887	1.12482e-07	0.000768252
	2:130866270|130883200	ENSOCUG00000003617	MTIF2	Downregulated	-1.15974	0.000142262	0.0113047
	2:131073929|131078149	ENSOCUG00000012050	RTN4	Downregulated	-0.936862	0.00069804	0.0299754
	3:113646786|113655610	ENSOCUG00000013689	LAPTM4B	Upregulated	0.793353	0.000538779	0.024392
	4:12034057|12047069	ENSOCUG00000024010	GPCPD1	Downregulated	-0.935918	0.000210163	0.0130826
	5:24645713|24645926	ENSOCUG00000014211	SNTB2	Upregulated	1.2887	0.000200691	0.0130826
	7:112862875|112871375	ENSOCUG00000015053	MAP3K20	Downregulated	-1.83811	0.000147552	0.0113047
	7:118370756|118406275	ENSOCUG00000016777	ENSOCUG00000016777	Downregulated	-1.24219	3.83326e-08	9.54481e-06
	7:118370756|118408469	ENSOCUG00000016777	ENSOCUG00000016777	Downregulated	-2.06488	3.173e-12	3.1603e-09
	7:118370756|118411308	ENSOCUG00000016777	ENSOCUG00000016777	Downregulated	-1.17522	0.0001795	0.0127701
	7:118374419|118406275	ENSOCUG00000016777	ENSOCUG00000016777	Downregulated	-1.62193	0.000333761	0.0166213
	7:118382242|118406275	ENSOCUG00000016777	ENSOCUG00000016777	Downregulated	-1.53479	0.000904377	0.0310957
	7:118382242|118408469	ENSOCUG00000016777	ENSOCUG00000016777	Downregulated	-1.57961	1.93839e-05	0.00278662
	7:35303108|35315581	ENSOCUG00000002492	CD36	Downregulated	-2.22813	3.05022e-08	9.54481e-06									Downregulated	-2.88699	2.81598e-07	0.00192331
	7:38881821|38906538	ENSOCUG00000015936	GSAP	Downregulated	-1.92076	1.95847e-05	0.00278662
	7:87109357|87125733	ENSOCUG00000010432	MBD5	Upregulated	1.32004	0.00026468	0.0146456
	8:77421443|77428547	ENSOCUG00000006793	LMO7													Upregulated	3.40168	1.33246e-05	0.0455036	Upregulated	3.35363	1.85627e-05	0.0316959
	9:52653788|52664719	ENSOCUG00000009899	NDUFV2	Upregulated	3.94814	0.000905397	0.0310957
	9:63150311|63171466	ENSOCUG00000005755	MIB1	Upregulated	1.04562	0.000303603	0.0159152
	GL018728:2619714|2640959	Intergenic	Intergenic	Downregulated	-1.45697	0.000258513	0.0146456
	GL018738:1562472|1563432	ENSOCUG00000010508	IDH2	Downregulated	-1.18097	5.94759e-05	0.00597496
	GL018775:674878|695271	ENSOCUG00000013799	UACA	Downregulated	-1.15048	0.000722878	0.0299754

### Sheet: Supplemental_Table_S10F
Supplemental Table S10F: List of differentially expressed circRNAs in mice samples.
	CircRNA	Gene ID	Gene Name	Atrium vs Ventricle				Left Atrium vs Left Ventricle				Left Atrium vs Right Atrium				Left Atrium vs Right Ventricle				Left Ventricle vs Right Ventricle				Right Atrium vs Left Ventricle				Right Atrium vs Right Ventricle
				Differentially expressed	log2 fold change	P-value	adj. P value	Differentially expressed	log2 fold change	P-value	adj. P value	Differentially expressed	log2 fold change	P-value	adj. P value	Differentially expressed	log2 fold change	P-value	adj. P value	Differentially expressed	log2 fold change	P-value	adj. P value	Differentially expressed	log2 fold change	P-value	adj. P value	Differentially expressed	log2 fold change	P-value	adj. P value
	10:52429193|52436663	ENSMUSG00000023068	NUS1	Downregulated	-0.921899	4.67009e-05	0.00571931
	11:80248438|80251126	ENSMUSG00000017686	RHOT1	Downregulated	-2.74238	6.89527e-05	0.00703701																					Downregulated	-3.32015	0.00121484	0.0439946
	14:26416203|26428316	ENSMUSG00000021870	SLMAP													Upregulated	15.2951	8.80192e-25	5.07871e-22	Upregulated	16.0527	6.13579e-23	2.51199e-19					Upregulated	15.6845	5.56484e-26	2.82138e-23
	14:26418113|26428316	ENSMUSG00000021870	SLMAP	Downregulated	-3.97637	0.000629892	0.042856																					Downregulated	-6.56717	1.33391e-05	0.00112715
	15:11883298|11895804	ENSMUSG00000022206	NPR3	Upregulated	3.2454	0.000770382	0.0472918																					Upregulated	3.37279	0.000790695	0.0334069
	15:4047465|4059996	ENSMUSG00000022186	OXCT1	Downregulated	-1.59879	1.45375e-08	4.45089e-06									Downregulated	-1.76704	2.65133e-06	0.000382454					Downregulated	-1.35766	0.000331446	0.00865902	Downregulated	-2.07686	3.65324e-08	3.70438e-06
	17:10238893|10282981	ENSMUSG00000062078	QK	Downregulated	-0.96322	2.00945e-08	4.61421e-06									Downregulated	-1.1169	6.70253e-05	0.00444736									Downregulated	-1.10464	8.04237e-05	0.00453054
	19:37044522|37068291	ENSMUSG00000039652	CPEB3	Downregulated	-1.95532	2.85649e-05	0.00403644
	1:140362949|140383095	ENSMUSG00000052726	KCNT2	Upregulated	1.0152	0.000840719	0.0482625
	1:155173986|155197435	ENSMUSG00000026470	STX6	Upregulated	0.76517	0.000232726	0.0185878
	1:160722133|160740931	ENSMUSG00000026721	RABGAP1L	Upregulated	1.51857	0.000557544	0.0393926
	1:43141698|43153254	ENSMUSG00000008136	FHL2	Downregulated	-2.68635	2.31125e-28	2.12288e-25	Downregulated	-2.7078	2.51227e-13	3.61766e-11					Downregulated	-3.01485	3.49796e-16	6.72775e-14					Downregulated	-2.36224	1.48938e-10	1.5564e-08	Downregulated	-2.66929	4.31895e-13	7.29902e-11
	2:68390914|68410141	ENSMUSG00000027030	STK39	Upregulated	1.22078	1.94712e-08	4.61421e-06	Upregulated	1.18026	0.00153007	0.0461515					Upregulated	1.24009	0.000870315	0.045652					Upregulated	1.20904	0.00116748	0.0244003	Upregulated	1.26887	0.000656286	0.0302488
	2:76803293|76818816	ENSMUSG00000051747	TTN	Downregulated	-2.57781	7.85917e-05	0.00759858	Downregulated	-3.786	2.13185e-08	2.04657e-06													Downregulated	-3.06212	5.71085e-06	0.000298392
	2:76857904|76881839	ENSMUSG00000051747	TTN																					Downregulated	-2.30304	0.00227242	0.0395779
	2:76863274|76868085	ENSMUSG00000051747	TTN	Downregulated	-0.6314	0.00017241	0.0150818
	4:108717789|108719812	ENSMUSG00000034557	ZFYVE9	Downregulated	-1.30763	0.000775341	0.0472918	Downregulated	-1.91598	0.00176426	0.0461916
	4:43087903|43101874	ENSMUSG00000028456	UNC13B	Upregulated	1.22491	0.000694013	0.0455322
	4:43087903|43115160	ENSMUSG00000028456	UNC13B	Upregulated	1.48985	4.37313e-05	0.00571931
	5:122489238|122491785	ENSMUSG00000029467	ATP2A2					Downregulated	-18.8101	9.79975e-06	0.000564466	Downregulated	-18.8417	9.24883e-06	0.0189323	Downregulated	-18.161	1.96827e-05	0.00162242
	5:122502030|122502188	ENSMUSG00000029467	ATP2A2	Downregulated	-21.0367	2.6246e-12	1.60713e-09
	5:17811181|17835671	ENSMUSG00000002944	CD36	Downregulated	-1.97912	0.000191413	0.015983
	5:72316024|72343117	ENSMUSG00000005220	CORIN													Downregulated	-10.3589	1.19841e-05	0.00115247
	5:72353870|72360758	ENSMUSG00000005220	CORIN					Upregulated	1.64478	0.00160248	0.0461515													Upregulated	1.88464	0.00029491	0.00865902
	6:119052601|119057515	ENSMUSG00000051331	CACNA1C	Downregulated	-1.56296	0.000267526	0.0204769																					Downregulated	-2.19689	0.000337303	0.0171013
	6:37353557|37364143	ENSMUSG00000038648	CREB3L2	Upregulated	2.01211	5.90379e-09	2.16905e-06									Upregulated	2.23703	6.93696e-05	0.00444736					Upregulated	1.80472	0.00109546	0.0244003	Upregulated	2.34734	2.96867e-05	0.00215016
	7:121047838|121057399	ENSMUSG00000030876	METTL9	Downregulated	-1.24979	2.54485e-08	5.19433e-06	Downregulated	-1.46242	1.34252e-05	0.000644408													Downregulated	-1.48593	9.83348e-06	0.000342533
	7:130739812|130753661	ENSMUSG00000030852	TACC2	Downregulated	-2.10116	9.47206e-06	0.00145001
	7:81893799|81905636	ENSMUSG00000025104	HDGFL3	Upregulated	0.872683	8.52279e-05	0.00782818
	8:67741761|67758265	ENSMUSG00000030465	PSD3	Upregulated	3.91902	1.18532e-36	2.17743e-33	Upregulated	3.63589	1.21698e-14	3.50489e-12					Upregulated	4.29527	5.33376e-18	1.53879e-15					Upregulated	3.62368	1.48783e-14	3.10956e-12	Upregulated	4.28307	6.5994e-18	1.67295e-15
	8:67904117|67908889	ENSMUSG00000030465	PSD3	Upregulated	2.05927	3.60136e-11	1.65392e-08	Upregulated	1.84225	0.000215148	0.00774531					Upregulated	1.88864	0.000607342	0.0350437					Upregulated	2.2123	8.69387e-06	0.000342533	Upregulated	2.25869	4.08411e-05	0.0025883
	8:95365314|95366422	ENSMUSG00000031790	MMP15	Downregulated	-1.12555	4.0316e-06	0.000673278																	Downregulated	-1.28991	0.00153162	0.0291008
	9:122131893|122137601	ENSMUSG00000038145	SNRK	Downregulated	-0.754958	2.04026e-06	0.000374795
	9:3441055|3460131	ENSMUSG00000025898	CWF19L2	Upregulated	0.63976	0.000798065	0.0472918
	9:55807013|55859918	ENSMUSG00000034007	SCAPER	Downregulated	-1.20533	0.000340651	0.025031	Downregulated	-1.98734	8.95198e-07	6.44543e-05					Downregulated	-1.81732	7.23703e-06	0.000835154
	9:72295279|72339048	ENSMUSG00000038535	ZFP280D	Downregulated	-1.68179	5.16261e-05	0.00592732																	Downregulated	-1.8558	0.00280233	0.0450528	Downregulated	-2.2082	0.00118167	0.0439946
	MT:13917|14141	Intergenic	Intergenic									Upregulated	22.3132	1.50162e-07	0.000614765									Downregulated	-25.7837	1.27357e-09	8.87255e-08	Downregulated	-25.352	2.38892e-09	3.02796e-07
	MT:5760|5954	ENSMUSG00000064351	MT-CO1	Downregulated	-3.11851	6.65753e-05	0.00703701	Downregulated	-4.24538	0.00017677	0.00727283

### Sheet: Supplemental_Table_S10G
Supplemental Table S10G: List of differentially expressed circRNAs in human samples.
	CircRNA	Gene ID	Gene Name	Atrium vs Ventricle				Left Atrium vs Right Atrium				Left Atrium vs Left Ventricle				Right Atrium vs Left Ventricle
				Differentially expressed	log2 fold change	P-value	adj. P value	Differentially expressed	log2 fold change	P-value	adj. P value	Differentially expressed	log2 fold change	P-value	adj. P value	Differentially expressed	log2 fold change	P-value	adj. P value
	10:68142940|68175461	ENSG00000138347	MYPN													Downregulated	-3.21069	0.000108259	0.0481951
	10:91425281|91462184	ENSG00000165338	HECTD2	Upregulated	1.93698	0.00046464	0.0446568
	10:95395001|95410777	ENSG00000095637	SORBS1	Downregulated	-1.53501	0.000618959	0.0457782
	11:34957384|34984728	ENSG00000110435	PDHX													Downregulated	-3.08463	6.75499e-05	0.041349
	12:114385476|114403936	ENSG00000089225	TBX5	Upregulated	2.66495	1.3525e-08	1.25039e-05					Upregulated	2.62429	5.08937e-06	0.00292385	Upregulated	2.69731	2.75443e-06	0.00269768
	14:32090502|32094386	ENSG00000100852	ARHGAP5	Downregulated	-1.11285	0.000278839	0.0322233
	14:35634574|35725153	ENSG00000174373	RALGAPA1	Downregulated	-1.99408	0.000391842	0.0402509
	15:64499293|64500166	ENSG00000180357	ZNF609	Upregulated	0.913813	0.000483038	0.0446568
	16:85633914|85634132	ENSG00000131149	GSE1	Upregulated	2.21193	9.88762e-05	0.0182822
	17:64171100|64188415	ENSG00000136478	TEX2	Upregulated	4.48159	0.00055651	0.0455194					Upregulated	5.07767	0.000153405	0.0434286
	18:79096476|79154555	ENSG00000166377	ATP9B					Upregulated	8.25692	1.50668e-09	9.49361e-06					Downregulated	-9.5518	8.32835e-12	2.0392e-08
	19:18539371|18539720	ENSG00000105701	FKBP8	Upregulated	2.15748	3.45106e-07	0.0002127					Upregulated	2.11225	6.85956e-05	0.0315265	Upregulated	2.20838	3.14609e-05	0.0256773
	1:231795242|231818517	ENSG00000162946	DISC1									Downregulated	-3.28723	1.63325e-06	0.00125107
	1:237270497|237330982	ENSG00000198626	RYR2	Downregulated	-1.19447	1.97961e-05	0.00691288									Downregulated	-1.41379	4.20472e-05	0.0294151
	1:48355670|48359770	ENSG00000132122	SPATA6	Upregulated	1.31272	0.000650915	0.0462901
	1:84179177|84214317	ENSG00000142875	PRKACB									Downregulated	-8.12493	0.000188984	0.0434286
	21:37420299|37421866	ENSG00000157540	DYRK1A									Upregulated	7.52556	0.000220491	0.0460627
	2:178678125|178715774	ENSG00000155657	TTN	Downregulated	-2.78467	0.000151353	0.023321					Downregulated	-3.12962	0.00024202	0.0463468
	2:178678125|178721202	ENSG00000155657	TTN	Downregulated	-2.33273	0.000586715	0.0455194
	2:178689813|178715264	ENSG00000155657	TTN					Upregulated	16.6738	1.47033e-27	1.85291e-23					Downregulated	-18.5929	2.55342e-37	1.25041e-33
	2:190659158|190673152	ENSG00000138386	NAB1	Upregulated	1.06928	0.000216764	0.0286283
	2:54982515|54987698	ENSG00000115310	RTN4	Upregulated	2.10181	0.000590842	0.0455194
	5:124701014|124701269	ENSG00000168916	ZNF608	Upregulated	1.81405	0.000185291	0.0263541					Upregulated	2.0989	0.000178662	0.0434286
	5:65988635|66014725	ENSG00000112851	ERBIN					Downregulated	-7.97013	1.3278e-06	0.00418322	Downregulated	-8.02277	1.1361e-06	0.00125107
	6:123316457|123382147	ENSG00000186439	TRDN	Upregulated	2.34766	2.25408e-05	0.00691288					Upregulated	2.5306	0.000119383	0.0391919
	6:130926605|130956499	ENSG00000079819	EPB41L2	Upregulated	1.12368	7.32472e-06	0.00338585
	6:154773989|154833409	ENSG00000213079	SCAF8	Downregulated	-1.13209	2.99097e-05	0.00691288									Downregulated	-1.32665	8.66698e-05	0.0464359
	6:54202105|54230917	ENSG00000146147	MLIP	Downregulated	-1.22043	0.000298441	0.0324598
	7:35231504|35250203	ENSG00000164532	TBX20													Upregulated	1.33594	9.48251e-05	0.0464359
	9:110972073|110973558	ENSG00000198121	LPAR1	Upregulated	1.39088	0.000258004	0.0318033
	9:125915686|125935607	ENSG00000167081	PBX3	Upregulated	4.35645	0.000587967	0.0455194
	9:16435555|16437524	ENSG00000173068	BNC2	Upregulated	5.28433	6.23133e-11	1.15217e-07					Upregulated	5.22192	1.84248e-08	4.23403e-05	Upregulated	5.32594	9.56196e-09	1.17062e-05
	9:84702159|84710791	ENSG00000148053	NTRK2	Upregulated	3.09168	4.38457e-05	0.00900786
	MT:14004|14149	Intergenic	Intergenic					Upregulated	23.0056	3.91879e-09	1.64615e-05					Downregulated	-23.1176	3.2858e-09	5.36352e-06
	X:135545423|135556300	ENSG00000165359	INTS6L	Upregulated	1.58857	2.91653e-05	0.00691288					Upregulated	1.78309	0.000103567	0.0391919
	X:140783176|140784660	ENSG00000281508	CDR1	Upregulated	2.1406	0.000111289	0.0187066
