## Supplemental Table S11 for "Evolutionarily conserved transcriptional landscape of the heart defining the chamber specific physiology"

### Sheet: Supplemental_Table_S11
Supplemental_Table_S11: List of circRNAs with independent expression as compared to the host gene.
	CircRNA	circRNA_type	Gene ID	Gene Name	Adjusted p-value	Organism	Comparison
	NC_030726.1:179764103|179772557	exon	gene6840	RAB6A.S	0.0355111	African Frog	All chambers
	NC_030733.1:49812427|49831955	exon	gene19061	TAB2.S	0.048847	African Frog	All chambers
	NC_030726.1:179764103|179772557	exon	gene6840	RAB6A.S	0.0071587	African Frog	Atria vs Ventricles
	NC_030733.1:49812427|49831955	exon	gene19061	TAB2.S	0.0109905	African Frog	Atria vs Ventricles
	NC_030737.1:85849383|85853646	exon	gene25591	LOC108697858	0.0367432	African Frog	Atria vs Ventricles
	12:35520126|35552054	exon	ENSCHIG00000005312	LMO7	0.00363844	Goat	All chambers
	23:37978747|37979938	intergenic_region	n/a	n/a	0.0181915	Goat	All chambers
	1:1337221|1358266	exon	ENSCHIG00000005095	SYNJ1	0.03456	Goat	All chambers
	11:22619566|22621400	intergenic_region	n/a	n/a	0.0370119	Goat	All chambers
	22:10308020|10312570	exon	ENSCHIG00000021299	ENSCHIG00000021299	0.0370119	Goat	All chambers
	11:22619566|22621400	intergenic_region	n/a	n/a	0.010152	Goat	Atria vs Ventricles
	23:37978747|37979938	intergenic_region	n/a	n/a	0.010152	Goat	Atria vs Ventricles
	28:35218820|35300860	exon	ENSCHIG00000027015	ENSCHIG00000027015	0.010152	Goat	Atria vs Ventricles
	26:12055254|12076303	exon	ENSCHIG00000013653	INPP5F	0.0244927	Goat	Atria vs Ventricles
	8:27805904|27807873	exon	ENSCHIG00000026061	BNC2	0.0244927	Goat	Atria vs Ventricles
	2:64247127|64272293	intergenic_region	n/a	n/a	0.0336971	Goat	Atria vs Ventricles
	19:30863206|30877128	exon	ENSCHIG00000021206	MYOCD	0.0379813	Goat	Atria vs Ventricles
	1:108454282|108456685	exon	ENSCHIG00000015220	GFM1	0.0379813	Goat	Atria vs Ventricles
	1:1337221|1358266	exon	ENSCHIG00000005095	SYNJ1	0.0379813	Goat	Atria vs Ventricles
	24:43285788|43287796	exon	ENSCHIG00000011638	SPIRE1	0.0379813	Goat	Atria vs Ventricles
	5:47804778|47825812	exon	ENSCHIG00000012505	MSRB3	0.0379813	Goat	Atria vs Ventricles
	5:47761158|47825812	exon	ENSCHIG00000012505	MSRB3	0.0392722	Goat	Atria vs Ventricles
	21:67311292|67344766	intron	ENSCHIG00000018506	MARK3	0.0430515	Goat	Atria vs Ventricles
	10:89359274|89365323	exon	ENSCHIG00000008189	ENSCHIG00000008189	0.0456383	Goat	Atria vs Ventricles
	12:35520126|35552054	exon	ENSCHIG00000005312	LMO7	0.0456383	Goat	Atria vs Ventricles
	14:26164890|26175776	exon	ENSCHIG00000020722	EMC2	0.0456383	Goat	Atria vs Ventricles
	14:45082123|45091503	exon	ENSCHIG00000012254	STAU2	0.0456383	Goat	Atria vs Ventricles
	23:42354033|42406135	intron	ENSCHIG00000020109	ENSCHIG00000020109	0.0456383	Goat	Atria vs Ventricles
	26:40085020|40085372	exon	ENSCHIG00000017163	PANK1	0.0456383	Goat	Atria vs Ventricles
	28:35026494|35037789	exon	ENSCHIG00000027015	ENSCHIG00000027015	0.0456383	Goat	Atria vs Ventricles
	12:69800209|69801721	exon	ENSG00000127328	RAB3IP	0.0164235	Human	All chambers
	2:147972739|147975975	exon	ENSG00000115947	ORC4	0.0164235	Human	All chambers
	5:43675511|43704400	exon	ENSG00000112992	NNT	0.0164235	Human	All chambers
	6:123316457|123382147	exon	ENSG00000186439	TRDN	0.0164235	Human	All chambers
	6:54149056|54230917	exon	ENSG00000146147	MLIP	0.0164235	Human	All chambers
	7:55982210|55983868	exon	ENSG00000146729	NIPSNAP2	0.0164235	Human	All chambers
	12:46229153|46243314	exon	ENSG00000111371	SLC38A1	0.019634	Human	All chambers
	1:155395459|155459898	exon	ENSG00000116539	ASH1L	0.019634	Human	All chambers
	2:168691034|168717978	exon	ENSG00000172292	CERS6	0.019634	Human	All chambers
	15:25405461|25411971	exon	ENSG00000114062	UBE3A	0.0247038	Human	All chambers
	10:84438512|84477664	exon	ENSG00000107771	CCSER2	0.025605	Human	All chambers
	10:95381685|95410777	exon	ENSG00000095637	SORBS1	0.025605	Human	All chambers
	11:34957384|34978182	exon	ENSG00000110435	PDHX	0.025605	Human	All chambers
	17:28122603|28172618	exon	ENSG00000087095	NLK	0.025605	Human	All chambers
	1:219193082|219241308	intergenic_region	n/a	n/a	0.025605	Human	All chambers
	3:37249698|37273601	intron	ENSG00000144674	GOLGA4	0.025605	Human	All chambers
	4:113455726|113500511	exon	ENSG00000145349	CAMK2D	0.025605	Human	All chambers
	5:168488602|168494650	exon	ENSG00000113643	RARS	0.025605	Human	All chambers
	6:54149056|54202233	exon	ENSG00000146147	MLIP	0.0279172	Human	All chambers
	11:112199699|112217889	exon	ENSG00000197580	BCO2	0.0425527	Human	All chambers
	5:228185|233645	exon	ENSG00000073578	SDHA	0.0453129	Human	All chambers
	10:101667886|101676436	exon	ENSG00000107829	FBXW4	0.0457434	Human	All chambers
	1:41070595|41075451	exon	ENSG00000010803	SCMH1	0.0457434	Human	All chambers
	3:196391813|196403019	exon	ENSG00000163960	UBXN7	0.0457434	Human	All chambers
	22:45729425|45740538	exon	ENSG00000130638	ATXN10	0.0493688	Human	All chambers
	10:48401612|48410168	exon	ENSG00000107643	MAPK8	0.0498726	Human	All chambers
	10:84417771|84425893	exon	ENSG00000107771	CCSER2	0.0498726	Human	All chambers
	12:42210355|42210680	exon	ENSG00000015153	YAF2	0.0498726	Human	All chambers
	1:169978085|170031975	exon	ENSG00000075945	KIFAP3	0.0498726	Human	All chambers
	1:230663141|230675124	exon	ENSG00000135775	COG2	0.0498726	Human	All chambers
	1:237369534|237469187	exon	ENSG00000198626	RYR2	0.0498726	Human	All chambers
	3:119503532|119517315	exon	ENSG00000113845	TIMMDC1	0.0498726	Human	All chambers
	4:104518577|104519454	intron	ENSG00000245384	CXXC4-AS1	0.0498726	Human	All chambers
	4:128992167|129003876	exon	ENSG00000151466	SCLT1	0.0498726	Human	All chambers
	5:143037196|143057747	exon	ENSG00000145819	ARHGAP26	0.0498726	Human	All chambers
	5:176943335|176958154	exon	ENSG00000087206	UIMC1	0.0498726	Human	All chambers
	6:13579451|13584225	exon	ENSG00000124523	SIRT5	0.0498726	Human	All chambers
	6:42974003|42975038	exon	ENSG00000124587	PEX6	0.0498726	Human	All chambers
	12:69800209|69801721	exon	ENSG00000127328	RAB3IP	0.0069048	Human	Atria vs Ventricles
	5:43675511|43704400	exon	ENSG00000112992	NNT	0.0069048	Human	Atria vs Ventricles
	6:54149056|54230917	exon	ENSG00000146147	MLIP	0.0069048	Human	Atria vs Ventricles
	10:84438512|84477664	exon	ENSG00000107771	CCSER2	0.00830402	Human	Atria vs Ventricles
	10:95381685|95410777	exon	ENSG00000095637	SORBS1	0.00830402	Human	Atria vs Ventricles
	11:34957384|34978182	exon	ENSG00000110435	PDHX	0.00830402	Human	Atria vs Ventricles
	12:46229153|46243314	exon	ENSG00000111371	SLC38A1	0.00830402	Human	Atria vs Ventricles
	1:155395459|155459898	exon	ENSG00000116539	ASH1L	0.00830402	Human	Atria vs Ventricles
	2:147972739|147975975	exon	ENSG00000115947	ORC4	0.00830402	Human	Atria vs Ventricles
	2:168691034|168717978	exon	ENSG00000172292	CERS6	0.00830402	Human	Atria vs Ventricles
	5:168488602|168494650	exon	ENSG00000113643	RARS	0.00830402	Human	Atria vs Ventricles
	7:55982210|55983868	exon	ENSG00000146729	NIPSNAP2	0.00830402	Human	Atria vs Ventricles
	3:119503532|119517315	exon	ENSG00000113845	TIMMDC1	0.0098987	Human	Atria vs Ventricles
	3:37249698|37273601	intron	ENSG00000144674	GOLGA4	0.0103354	Human	Atria vs Ventricles
	6:123316457|123382147	exon	ENSG00000186439	TRDN	0.0103354	Human	Atria vs Ventricles
	6:54149056|54202233	exon	ENSG00000146147	MLIP	0.0125537	Human	Atria vs Ventricles
	11:112199699|112217889	exon	ENSG00000197580	BCO2	0.0135902	Human	Atria vs Ventricles
	1:41070595|41075451	exon	ENSG00000010803	SCMH1	0.0144318	Human	Atria vs Ventricles
	5:228185|233645	exon	ENSG00000073578	SDHA	0.0144318	Human	Atria vs Ventricles
	10:101667886|101676436	exon	ENSG00000107829	FBXW4	0.0148235	Human	Atria vs Ventricles
	6:13579451|13584225	exon	ENSG00000124523	SIRT5	0.0154914	Human	Atria vs Ventricles
	10:48401612|48410168	exon	ENSG00000107643	MAPK8	0.0162453	Human	Atria vs Ventricles
	10:67954595|68014186	exon	ENSG00000148634	HERC4	0.0162453	Human	Atria vs Ventricles
	10:84417771|84425893	exon	ENSG00000107771	CCSER2	0.0162453	Human	Atria vs Ventricles
	11:46076754|46092223	exon	ENSG00000135365	PHF21A	0.0162453	Human	Atria vs Ventricles
	17:28122603|28172618	exon	ENSG00000087095	NLK	0.0162453	Human	Atria vs Ventricles
	22:45729425|45740538	exon	ENSG00000130638	ATXN10	0.0162453	Human	Atria vs Ventricles
	3:196391813|196403019	exon	ENSG00000163960	UBXN7	0.0162453	Human	Atria vs Ventricles
	5:79439010|79457018	exon	ENSG00000152413	HOMER1	0.0162453	Human	Atria vs Ventricles
	6:42974003|42975038	exon	ENSG00000124587	PEX6	0.0162453	Human	Atria vs Ventricles
	7:64543707|64544432	exon	ENSG00000173041	ZNF680	0.0162453	Human	Atria vs Ventricles
	4:104518577|104519454	intron	ENSG00000245384	CXXC4-AS1	0.0172269	Human	Atria vs Ventricles
	5:143037196|143057747	exon	ENSG00000145819	ARHGAP26	0.0178574	Human	Atria vs Ventricles
	15:25405461|25411971	exon	ENSG00000114062	UBE3A	0.019916	Human	Atria vs Ventricles
	1:230663141|230675124	exon	ENSG00000135775	COG2	0.0199376	Human	Atria vs Ventricles
	5:176943335|176958154	exon	ENSG00000087206	UIMC1	0.0199376	Human	Atria vs Ventricles
	14:32090502|32094386	exon	ENSG00000100852	ARHGAP5	0.0206161	Human	Atria vs Ventricles
	12:27714780|27724186	exon	ENSG00000061794	MRPS35	0.0206787	Human	Atria vs Ventricles
	12:63617304|63647365	exon	ENSG00000177990	DPY19L2	0.0206787	Human	Atria vs Ventricles
	14:102040236|102040673	exon	ENSG00000197102	DYNC1H1	0.0206787	Human	Atria vs Ventricles
	1:237566567|237569319	exon	ENSG00000198626	RYR2	0.0206787	Human	Atria vs Ventricles
	1:155676548|155679512	exon	ENSG00000163374	YY1AP1	0.0218054	Human	Atria vs Ventricles
	12:42210355|42210680	exon	ENSG00000015153	YAF2	0.0221032	Human	Atria vs Ventricles
	9:135881633|135883078	exon	ENSG00000130559	CAMSAP1	0.0224191	Human	Atria vs Ventricles
	9:16435555|16437524	exon	ENSG00000173068	BNC2	0.0224191	Human	Atria vs Ventricles
	4:128992167|129003876	exon	ENSG00000151466	SCLT1	0.0240695	Human	Atria vs Ventricles
	1:95143891|95173889	exon	ENSG00000152078, ENSG00000271092	TMEM56, TMEM56-RWDD3	0.0240859	Human	Atria vs Ventricles
	1:205616478|205623891	exon	ENSG00000158711	ELK4	0.0261337	Human	Atria vs Ventricles
	15:85655417|85669830	exon	ENSG00000170776	AKAP13	0.0267065	Human	Atria vs Ventricles
	3:119500695|119513719	exon	ENSG00000113845	TIMMDC1	0.027266	Human	Atria vs Ventricles
	10:69384796|69401275	exon	ENSG00000156515	HK1	0.02781	Human	Atria vs Ventricles
	1:15717893|15721388	exon	ENSG00000116786	PLEKHM2	0.02781	Human	Atria vs Ventricles
	4:113455726|113500511	exon	ENSG00000145349	CAMK2D	0.02781	Human	Atria vs Ventricles
	6:13632370|13644729	exon	ENSG00000010017	RANBP9	0.0302049	Human	Atria vs Ventricles
	6:75702645|75703072	exon	ENSG00000112701	SENP6	0.0302049	Human	Atria vs Ventricles
	9:85575315|85596449	exon	ENSG00000135049	AGTPBP1	0.0302049	Human	Atria vs Ventricles
	1:74439490|74492266	exon	ENSG00000259030, ENSG00000116783	FPGT-TNNI3K, TNNI3K	0.030318	Human	Atria vs Ventricles
	8:105419144|105561481	exon	ENSG00000169946	ZFPM2	0.030318	Human	Atria vs Ventricles
	14:99458279|99465813	exon	ENSG00000183576	SETD3	0.0305476	Human	Atria vs Ventricles
	3:111913319|111920419	exon	ENSG00000144824	PHLDB2	0.0309796	Human	Atria vs Ventricles
	13:32517857|32527532	exon	ENSG00000244754	N4BP2L2	0.0310483	Human	Atria vs Ventricles
	12:114385476|114403936	exon	ENSG00000089225	TBX5	0.0321364	Human	Atria vs Ventricles
	2:178654445|178721202	exon	ENSG00000155657	TTN	0.0321364	Human	Atria vs Ventricles
	2:178678125|178721202	exon	ENSG00000155657	TTN	0.0321364	Human	Atria vs Ventricles
	9:37424845|37426654	exon	ENSG00000137106	GRHPR	0.0322804	Human	Atria vs Ventricles
	10:86716327|86718847	exon	ENSG00000122367	LDB3	0.0323736	Human	Atria vs Ventricles
	2:166447612|166472445	exon	ENSG00000136546	SCN7A	0.0345068	Human	Atria vs Ventricles
	8:37765526|37766355	exon	ENSG00000147471	PLPBP	0.0351956	Human	Atria vs Ventricles
	5:156117878|156124019	exon	ENSG00000170624	SGCD	0.0362082	Human	Atria vs Ventricles
	11:121045674|121060085	exon	ENSG00000154114	TBCEL	0.0362517	Human	Atria vs Ventricles
	1:42265115|42278784	intron	ENSG00000198815	FOXJ3	0.0362517	Human	Atria vs Ventricles
	7:16258390|16278226	exon	ENSG00000214960	ISPD	0.0362725	Human	Atria vs Ventricles
	9:83679775|83686155	exon	ENSG00000135018	UBQLN1	0.0362725	Human	Atria vs Ventricles
	4:64289710|64314763	exon	ENSG00000205678	TECRL	0.0363024	Human	Atria vs Ventricles
	15:49235851|49239367	exon	ENSG00000156958	GALK2	0.0366433	Human	Atria vs Ventricles
	4:94608059|94640450	exon	ENSG00000163110	PDLIM5	0.0406446	Human	Atria vs Ventricles
	8:130152736|130180880	exon	ENSG00000153317	ASAP1	0.0406446	Human	Atria vs Ventricles
	18:9583117|9595153	exon	ENSG00000154845	PPP4R1	0.0411776	Human	Atria vs Ventricles
	1:92563642|92636336	exon	ENSG00000067208	EVI5	0.0411776	Human	Atria vs Ventricles
	2:178678125|178715774	exon	ENSG00000155657	TTN	0.0411776	Human	Atria vs Ventricles
	8:98706467|98707311	exon	ENSG00000104375	STK3	0.0411776	Human	Atria vs Ventricles
	1:117402186|117414831	exon	ENSG00000198162	MAN1A2	0.0415399	Human	Atria vs Ventricles
	19:5604583|5604936	exon	ENSG00000130254	SAFB2	0.0422322	Human	Atria vs Ventricles
	7:158788004|158799072	exon	ENSG00000117868	ESYT2	0.0446786	Human	Atria vs Ventricles
	1:70292388|70315566	exon	ENSG00000118454	ANKRD13C	0.0471874	Human	Atria vs Ventricles
	6:4891713|4892379	exon	ENSG00000153046	CDYL	0.0471874	Human	Atria vs Ventricles
	6:54160367|54202233	exon	ENSG00000146147	MLIP	0.0471874	Human	Atria vs Ventricles
	2:106158058|106166083	exon	ENSG00000115652	UXS1	0.0471946	Human	Atria vs Ventricles
	5:57246300|57251141	exon	ENSG00000062194	GPBP1	0.0471946	Human	Atria vs Ventricles
	5:38523419|38530666	exon	ENSG00000113594	LIFR	0.0473253	Human	Atria vs Ventricles
	9:85618983|85633374	exon	ENSG00000135049	AGTPBP1	0.0491425	Human	Atria vs Ventricles
	2:76857904|76884197	exon	ENSMUSG00000051747	TTN	0.00954296	Mouse	All chambers
	8:67741761|67758265	exon	ENSMUSG00000030465	PSD3	0.00954296	Mouse	All chambers
	9:3441055|3460131	exon	ENSMUSG00000025898	CWF19L2	0.00954296	Mouse	All chambers
	13:11759671|11785141	exon	ENSMUSG00000021313	RYR2	0.0127098	Mouse	All chambers
	19:37044522|37068291	exon	ENSMUSG00000039652	CPEB3	0.0161397	Mouse	All chambers
	17:81647809|81649638	intergenic_region	n/a	n/a	0.0216232	Mouse	All chambers
	2:20855354|20860036	exon	ENSMUSG00000036591	ARHGAP21	0.0316547	Mouse	All chambers
	7:90160448|90197020	exon	ENSMUSG00000039361	PICALM	0.0318986	Mouse	All chambers
	8:95365314|95366422	exon	ENSMUSG00000031790	MMP15	0.0318986	Mouse	All chambers
	8:67741761|67758265	exon	ENSMUSG00000030465	PSD3	0.0015688	Mouse	Atria vs Ventricles
	9:3441055|3460131	exon	ENSMUSG00000025898	CWF19L2	0.0015688	Mouse	Atria vs Ventricles
	13:11759671|11785141	exon	ENSMUSG00000021313	RYR2	0.00204748	Mouse	Atria vs Ventricles
	2:76857904|76884197	exon	ENSMUSG00000051747	TTN	0.00204748	Mouse	Atria vs Ventricles
	2:20855354|20860036	exon	ENSMUSG00000036591	ARHGAP21	0.00242398	Mouse	Atria vs Ventricles
	17:81647809|81649638	intergenic_region	n/a	n/a	0.00774843	Mouse	Atria vs Ventricles
	7:121047838|121057399	exon	ENSMUSG00000030876	METTL9	0.00774843	Mouse	Atria vs Ventricles
	19:37044522|37068291	exon	ENSMUSG00000039652	CPEB3	0.00936971	Mouse	Atria vs Ventricles
	8:95365314|95366422	exon	ENSMUSG00000031790	MMP15	0.0122909	Mouse	Atria vs Ventricles
	19:45630865|45640521	exon	ENSMUSG00000040913	FBXW4	0.0414771	Mouse	Atria vs Ventricles
	X:142752040|142834393	exon	ENSMUSG00000047045	TMEM164	0.0414771	Mouse	Atria vs Ventricles
	9:66540062|66566903	exon	ENSMUSG00000032376	USP3	0.0422365	Mouse	Atria vs Ventricles
	17:43600711|43624433	intergenic_region	n/a	n/a	0.00669834	Rabbit	All chambers
	17:44954288|44954476	exon	ENSOCUG00000005144	STXBP6	0.0211455	Rabbit	All chambers
	7:118370756|118411897	exon	ENSOCUG00000016777	ENSOCUG00000016777	0.0317353	Rabbit	All chambers
	17:43600711|43624433	intergenic_region	n/a	n/a	0.000395633	Rabbit	Atria vs Ventricles
	17:44954288|44954476	exon	ENSOCUG00000005144	STXBP6	0.00208932	Rabbit	Atria vs Ventricles
	7:118370756|118411897	exon	ENSOCUG00000016777	ENSOCUG00000016777	0.00208932	Rabbit	Atria vs Ventricles
	7:118370756|118408469	exon	ENSOCUG00000016777	ENSOCUG00000016777	0.012423	Rabbit	Atria vs Ventricles
	19:22878210|22891073	exon	ENSDARG00000062590	PLECA	0.0107207	Zebrafish	All chambers
	21:13155450|13158408	exon	ENSDARG00000042232	SPECC1LB	0.0107207	Zebrafish	All chambers
	11:18270554|18286506	exon	ENSDARG00000088801	FGD5A	0.0112315	Zebrafish	All chambers
	4:20651281|20655194	exon	ENSDARG00000008398	CACNA1C	0.0112315	Zebrafish	All chambers
	11:38828561|38831071	exon	ENSDARG00000071212	P3H1	0.0165316	Zebrafish	All chambers
	2:4375335|4376638	exon	ENSDARG00000103589	GATA6	0.0165316	Zebrafish	All chambers
	3:18488080|18497010	exon	ENSDARG00000092455	SI:CH211-246E12.3	0.0165316	Zebrafish	All chambers
	6:18723936|18726470	exon	ENSDARG00000078842	TNS1A	0.0386333	Zebrafish	All chambers
	18:22238672|22244285	exon	ENSDARG00000062178	FAM65A	0.0390623	Zebrafish	All chambers
	3:26139616|26144122	exon	ENSDARG00000070565	ADAP2	0.0390623	Zebrafish	All chambers
	21:43863618|43866487	exon	ENSDARG00000053624	CSF1RB	0.0497234	Zebrafish	All chambers
	12:215870|218654	exon	ENSDARG00000098836	MYOCD	0.0498559	Zebrafish	All chambers
	19:15242787|15251535	exon	ENSDARG00000015552	PHACTR4A	0.0498559	Zebrafish	All chambers
	2:58761121|58761758	intergenic_region	n/a	n/a	0.0498559	Zebrafish	All chambers
