## Supplemental Table S12 for "Evolutionarily conserved transcriptional landscape of the heart defining the chamber specific physiology"

### Sheet: Supplemental_Table_S12
Supplemental_Table_S12: Number of conserved circRNAs detected based on their sequence across the seven vertebrates.
	circRNAs	Organism
	5183	Chicken	Chicken
	9329	Mouse	84	Mouse
	624	Rabbit	138	186	Rabbit
	3198	Goat	145	178	369	Goat
	5610	Frog	67	60	123	112	Frog
	15063	Human	206	217	477	479	175	Human
	7776	Zebrafish	25	27	54	48	29	76	Zebrafish
